# NRF1 Association with AUTS2-Polycomb Mediates Specific Gene Activation in the Brain

**DOI:** 10.1101/2021.03.30.437620

**Authors:** Sanxiong Liu, Kimberly A Aldinger, Chi Vicky Cheng, Takae Kiyama, Mitali Dave, Hanna K. McNamara, Stefano G Caraffi, Ivan Ivanovski, Edoardo Errichiello, Christiane Zweier, Orsetta Zuffardi, Michael Schneider, Antigone S. Papavasiliou, M. Scott Perry, Megan T Cho, Astrid Weber, Andrew Swale, Tudor C. Badea, Chai-An Mao, Livia Garavelli, William B Dobyns, Danny Reinberg

## Abstract

The heterogeneous complexes comprising the family of Polycomb Repressive Complex 1 (PRC1) are instrumental to establishing facultative heterochromatin that is repressive to transcription. Yet, two PRC1 species, PRC1.3 and PRC1.5, are known to comprise novel components, AUTS2, P300, and CK2 that convert this repressive function to that of transcription activation. Here, we report that patients harboring mutations in the HX repeat domain of AUTS2 exhibit defects in AUTS2 and P300 interaction as well as a developmental disorder reflective of Rubinstein-Taybi syndrome, which is mostly associated with a heterozygous pathogenic variant in *CREBBP/EP300*. As well, the absence of AUTS2 gives rise to a mis-regulation of a subset of developmental genes and curtails motor neuron differentiation from embryonic stem cells in the context of a well-defined system. Moreover, the transcription factor, Nuclear Respiratory Factor 1 (NRF1) exhibits a novel and integral role in this aspect of the neurodevelopmental process, being required for PRC1.3 recruitment to chromatin.
