## Supplementary material for "NRF1 Association with AUTS2-Polycomb Mediates Specific Gene Activation in the Brain": Table S2

### Sheet: Sheet1
sgRNA Oligos
Primer name	Forward sequence	Reverse sequence	sgRNA target	Aim
Auts2 E9-KO sgRNA	CACCGTGGGCCCTCCACCCTACCTG	AAACCAGGTAGGGTGGAGGGCCCAC	mus Auts2 exon9	Auts2 knockout
Nrf1 E4-KO sgRNA	CACCGGATTAGACTCAAACACATG	AAACCATGTGTTTGAGTCTAATCC	mus Nrf1 exon4	Nrf1 knockout
Auts2 T534P-KI sgRNA	CACCGCGTGTGCTGATGGGTGTGC	AAACGCACACCCATCAGCACACGC	mus Auts2 exon9	Auts2 T534P-KI
Auts2 535-542 aa deletion sgRNA	CACCGATGCTGGTGCGTGTGCTGAT	AAACATCAGCACACGCACCAGCATC	mus Auts2 exon9	Auts2 535-542 aa deletion
ssODN used for homology directed repair
Primer name	sequence
Auts2 T534P-KI ssODN	ACGCGTTTCCTGGCCTCTCAGAGTGCCGACCGAGGCGCCTCCCTGGGCCCTCCACCCTACCTGCGGACCGAATTCCATCAGCACCAGCATCAGCATCAGCATCCCCACCAACATACACACCAGCATACCTTCACACCGTTCCCCCACGCCATCCCGCCCACTGCCATCATGCCGACGCCAGCACCTCCCATGGTGCGT
Auts2 535-542 aa deletion ssODN	ACGCGTTTCCTGGCCTCTCAGAGTGCCGACCGAGGGGCCTCCCTGGGCCCTCCACCCTACCTGCGGACCGAATTCCATCAGCACCAGCATCAGCACCAGCACACCTTCACACCGTTCCCCCACGCCATCCCGCCCACTGCCATCATGCCGACGCCAGCACCTCCCATGGTGCGTACCCCAGGCAGAAATGT
Genotyping primers
Primer name	Forward sequence	Reverse sequence
Auts2 knockout genotyping	CACCGTTAACTCCCTTTGCT	GGCAAGCTGCATGCTCTACT
Nrf1 knockout genotyping	CCTACCCTTGCAGTCTCCTG	TTACGGGAGTGATTCCAAGTC
