## Supplementary material for "NRF1 Association with AUTS2-Polycomb Mediates Specific Gene Activation in the Brain": Table S3

### Sheet: Sheet1
Oligos used for scRNA-Seq library with smart-seq3 technique
Oligo	Sequence
Smartseq3_OligodT30VN	/5Biosg/ACGAGCATCAGCAGCATACGATTTTTTTTTTTTTTTTTTTTTTTTTTTTTTVN
Smartseq3_N8_TSO	/5Biosg/AGAGACAGATTGCGCAATGNNNNNNNNrGrGrG
Fwd_PCR_primer	TCGTCGGCAGCGTCAGATGTGTATAAGAGACAGATTGCGCAA*T*G
Rev_PCR_primer	ACGAGCATCAGCAGCATAC*G*A
* phosphorothioate bonds
Barcodes for WT MN scRNA-Seq
Nextera-i5-index library PCR primer	Sequence		Nextera-i7-index library PCR primer	Sequence
i5-N501	AATGATACGGCGACCACCGAGATCTACACTAGATCGCTCGTCGGCAGCGTCAGATGTGTAT		i7-N701	CAAGCAGAAGACGGCATACGAGATTCGCCTTAGTCTCGTGGGCTCGGAGATGTG
i5-N502	AATGATACGGCGACCACCGAGATCTACACCTCTCTATTCGTCGGCAGCGTCAGATGTGTAT		i7-N702	CAAGCAGAAGACGGCATACGAGATCTAGTACGGTCTCGTGGGCTCGGAGATGTG
i5-N503	AATGATACGGCGACCACCGAGATCTACACTATCCTCTTCGTCGGCAGCGTCAGATGTGTAT		i7-N703	CAAGCAGAAGACGGCATACGAGATTTCTGCCTGTCTCGTGGGCTCGGAGATGTG
i5-N504	AATGATACGGCGACCACCGAGATCTACACAGAGTAGATCGTCGGCAGCGTCAGATGTGTAT		i7-N704	CAAGCAGAAGACGGCATACGAGATGCTCAGGAGTCTCGTGGGCTCGGAGATGTG
i5-N505	AATGATACGGCGACCACCGAGATCTACACGTAAGGAGTCGTCGGCAGCGTCAGATGTGTAT		i7-N705	CAAGCAGAAGACGGCATACGAGATAGGAGTCCGTCTCGTGGGCTCGGAGATGTG
i5-N506	AATGATACGGCGACCACCGAGATCTACACGCAGCCTCTCGTCGGCAGCGTCAGATGTGTAT		i7-N706	CAAGCAGAAGACGGCATACGAGATCATGCCTAGTCTCGTGGGCTCGGAGATGTG
i5-N507	AATGATACGGCGACCACCGAGATCTACACAAGGAGTATCGTCGGCAGCGTCAGATGTGTAT		i7-N707	CAAGCAGAAGACGGCATACGAGATGTAGAGAGGTCTCGTGGGCTCGGAGATGTG
i5-N508	AATGATACGGCGACCACCGAGATCTACACCTAAGCCTTCGTCGGCAGCGTCAGATGTGTAT		i7-N708	CAAGCAGAAGACGGCATACGAGATCCTCTCTGGTCTCGTGGGCTCGGAGATGTG
			i7-N709	CAAGCAGAAGACGGCATACGAGATAGCGTAGCGTCTCGTGGGCTCGGAGATGTG
			i7-N710	CAAGCAGAAGACGGCATACGAGATCAGCCTCGGTCTCGTGGGCTCGGAGATGTG
			i7-N711	CAAGCAGAAGACGGCATACGAGATTGCCTCTTGTCTCGTGGGCTCGGAGATGTG
			i7-N712	CAAGCAGAAGACGGCATACGAGATTCCTCTACGTCTCGTGGGCTCGGAGATGTG
			i7-N713	CAAGCAGAAGACGGCATACGAGATCAGATCCAGTCTCGTGGGCTCGGAGATGTG
			i7-N714	CAAGCAGAAGACGGCATACGAGATACAAACGGGTCTCGTGGGCTCGGAGATGTG
			i7-N715	CAAGCAGAAGACGGCATACGAGATACCCAGCAGTCTCGTGGGCTCGGAGATGTG
			i7-N716	CAAGCAGAAGACGGCATACGAGATCCCAACCTGTCTCGTGGGCTCGGAGATGTG
			i7-N717	CAAGCAGAAGACGGCATACGAGATCACCACACGTCTCGTGGGCTCGGAGATGTG
			i7-N718	CAAGCAGAAGACGGCATACGAGATGAAACCCAGTCTCGTGGGCTCGGAGATGTG
			i7-N719	CAAGCAGAAGACGGCATACGAGATTGTGACCAGTCTCGTGGGCTCGGAGATGTG
			i7-N720	CAAGCAGAAGACGGCATACGAGATAGGGTCAAGTCTCGTGGGCTCGGAGATGTG
			i7-N721	CAAGCAGAAGACGGCATACGAGATTGTCCGCGGTCTCGTGGGCTCGGAGATGTG
			i7-N722	CAAGCAGAAGACGGCATACGAGATATATGGAAGTCTCGTGGGCTCGGAGATGTG
			i7-N723	CAAGCAGAAGACGGCATACGAGATAACGAATTGTCTCGTGGGCTCGGAGATGTG
			i7-N724	CAAGCAGAAGACGGCATACGAGATTCGACGCCGTCTCGTGGGCTCGGAGATGTG
			i7-N725	CAAGCAGAAGACGGCATACGAGATCACTTTGTGTCTCGTGGGCTCGGAGATGTG
			i7-N726	CAAGCAGAAGACGGCATACGAGATTTCAAGTAGTCTCGTGGGCTCGGAGATGTG
			i7-N727	CAAGCAGAAGACGGCATACGAGATGCTATCACGTCTCGTGGGCTCGGAGATGTG
			i7-N728	CAAGCAGAAGACGGCATACGAGATAATCTACTGTCTCGTGGGCTCGGAGATGTG
			i7-N729	CAAGCAGAAGACGGCATACGAGATCCGGCAATGTCTCGTGGGCTCGGAGATGTG
			i7-N730	CAAGCAGAAGACGGCATACGAGATCTTAGCAAGTCTCGTGGGCTCGGAGATGTG
			i7-N731	CAAGCAGAAGACGGCATACGAGATTAACTTATGTCTCGTGGGCTCGGAGATGTG
			i7-N732	CAAGCAGAAGACGGCATACGAGATCGAGTGATGTCTCGTGGGCTCGGAGATGTG
			i7-N733	CAAGCAGAAGACGGCATACGAGATCTGTTAACGTCTCGTGGGCTCGGAGATGTG
			i7-N734	CAAGCAGAAGACGGCATACGAGATCTACCATTGTCTCGTGGGCTCGGAGATGTG
			i7-N735	CAAGCAGAAGACGGCATACGAGATACGTGCTCGTCTCGTGGGCTCGGAGATGTG
			i7-N736	CAAGCAGAAGACGGCATACGAGATTGACGAAAGTCTCGTGGGCTCGGAGATGTG
Barcodes for Auts2-KO MN scRNA-Seq
Nextera-i5-index library PCR primer	Sequence		Nextera-i7-index library PCR primer	Sequence
i5-N509	AATGATACGGCGACCACCGAGATCTACACTTCGTGCATCGTCGGCAGCGTCAGATGTGTAT		i7-N701	CAAGCAGAAGACGGCATACGAGATTCGCCTTAGTCTCGTGGGCTCGGAGATGTG
i5-N510	AATGATACGGCGACCACCGAGATCTACACAGGTTGCCTCGTCGGCAGCGTCAGATGTGTAT		i7-N702	CAAGCAGAAGACGGCATACGAGATCTAGTACGGTCTCGTGGGCTCGGAGATGTG
i5-N511	AATGATACGGCGACCACCGAGATCTACACCCTTATGTTCGTCGGCAGCGTCAGATGTGTAT		i7-N703	CAAGCAGAAGACGGCATACGAGATTTCTGCCTGTCTCGTGGGCTCGGAGATGTG
i5-N512	AATGATACGGCGACCACCGAGATCTACACCAGCAACGTCGTCGGCAGCGTCAGATGTGTAT		i7-N704	CAAGCAGAAGACGGCATACGAGATGCTCAGGAGTCTCGTGGGCTCGGAGATGTG
i5-N513	AATGATACGGCGACCACCGAGATCTACACGGTTCAATTCGTCGGCAGCGTCAGATGTGTAT		i7-N705	CAAGCAGAAGACGGCATACGAGATAGGAGTCCGTCTCGTGGGCTCGGAGATGTG
i5-N514	AATGATACGGCGACCACCGAGATCTACACTCCGAGTTTCGTCGGCAGCGTCAGATGTGTAT		i7-N706	CAAGCAGAAGACGGCATACGAGATCATGCCTAGTCTCGTGGGCTCGGAGATGTG
i5-N515	AATGATACGGCGACCACCGAGATCTACACGATTCCCATCGTCGGCAGCGTCAGATGTGTAT		i7-N707	CAAGCAGAAGACGGCATACGAGATGTAGAGAGGTCTCGTGGGCTCGGAGATGTG
i5-N516	AATGATACGGCGACCACCGAGATCTACACCGGACTGCTCGTCGGCAGCGTCAGATGTGTAT		i7-N708	CAAGCAGAAGACGGCATACGAGATCCTCTCTGGTCTCGTGGGCTCGGAGATGTG
			i7-N709	CAAGCAGAAGACGGCATACGAGATAGCGTAGCGTCTCGTGGGCTCGGAGATGTG
			i7-N710	CAAGCAGAAGACGGCATACGAGATCAGCCTCGGTCTCGTGGGCTCGGAGATGTG
			i7-N711	CAAGCAGAAGACGGCATACGAGATTGCCTCTTGTCTCGTGGGCTCGGAGATGTG
			i7-N712	CAAGCAGAAGACGGCATACGAGATTCCTCTACGTCTCGTGGGCTCGGAGATGTG
			i7-N713	CAAGCAGAAGACGGCATACGAGATCAGATCCAGTCTCGTGGGCTCGGAGATGTG
			i7-N714	CAAGCAGAAGACGGCATACGAGATACAAACGGGTCTCGTGGGCTCGGAGATGTG
			i7-N715	CAAGCAGAAGACGGCATACGAGATACCCAGCAGTCTCGTGGGCTCGGAGATGTG
			i7-N716	CAAGCAGAAGACGGCATACGAGATCCCAACCTGTCTCGTGGGCTCGGAGATGTG
			i7-N717	CAAGCAGAAGACGGCATACGAGATCACCACACGTCTCGTGGGCTCGGAGATGTG
			i7-N718	CAAGCAGAAGACGGCATACGAGATGAAACCCAGTCTCGTGGGCTCGGAGATGTG
			i7-N719	CAAGCAGAAGACGGCATACGAGATTGTGACCAGTCTCGTGGGCTCGGAGATGTG
			i7-N720	CAAGCAGAAGACGGCATACGAGATAGGGTCAAGTCTCGTGGGCTCGGAGATGTG
			i7-N721	CAAGCAGAAGACGGCATACGAGATTGTCCGCGGTCTCGTGGGCTCGGAGATGTG
			i7-N722	CAAGCAGAAGACGGCATACGAGATATATGGAAGTCTCGTGGGCTCGGAGATGTG
			i7-N723	CAAGCAGAAGACGGCATACGAGATAACGAATTGTCTCGTGGGCTCGGAGATGTG
			i7-N724	CAAGCAGAAGACGGCATACGAGATTCGACGCCGTCTCGTGGGCTCGGAGATGTG
			i7-N725	CAAGCAGAAGACGGCATACGAGATCACTTTGTGTCTCGTGGGCTCGGAGATGTG
			i7-N726	CAAGCAGAAGACGGCATACGAGATTTCAAGTAGTCTCGTGGGCTCGGAGATGTG
			i7-N727	CAAGCAGAAGACGGCATACGAGATGCTATCACGTCTCGTGGGCTCGGAGATGTG
			i7-N728	CAAGCAGAAGACGGCATACGAGATAATCTACTGTCTCGTGGGCTCGGAGATGTG
			i7-N729	CAAGCAGAAGACGGCATACGAGATCCGGCAATGTCTCGTGGGCTCGGAGATGTG
			i7-N730	CAAGCAGAAGACGGCATACGAGATCTTAGCAAGTCTCGTGGGCTCGGAGATGTG
			i7-N731	CAAGCAGAAGACGGCATACGAGATTAACTTATGTCTCGTGGGCTCGGAGATGTG
			i7-N732	CAAGCAGAAGACGGCATACGAGATCGAGTGATGTCTCGTGGGCTCGGAGATGTG
			i7-N733	CAAGCAGAAGACGGCATACGAGATCTGTTAACGTCTCGTGGGCTCGGAGATGTG
			i7-N734	CAAGCAGAAGACGGCATACGAGATCTACCATTGTCTCGTGGGCTCGGAGATGTG
			i7-N735	CAAGCAGAAGACGGCATACGAGATACGTGCTCGTCTCGTGGGCTCGGAGATGTG
			i7-N736	CAAGCAGAAGACGGCATACGAGATTGACGAAAGTCTCGTGGGCTCGGAGATGTG
Barcodes for Nrf-KO MN scRNA-Seq
Nextera-i5-index library PCR primer	Sequence		Nextera-i7-index library PCR primer	Sequence
i5-N517	AATGATACGGCGACCACCGAGATCTACACAGTCCGAGTCGTCGGCAGCGTCAGATGTGTAT		i7-N701	CAAGCAGAAGACGGCATACGAGATTCGCCTTAGTCTCGTGGGCTCGGAGATGTG
i5-N518	AATGATACGGCGACCACCGAGATCTACACGTAATACATCGTCGGCAGCGTCAGATGTGTAT		i7-N702	CAAGCAGAAGACGGCATACGAGATCTAGTACGGTCTCGTGGGCTCGGAGATGTG
i5-N519	AATGATACGGCGACCACCGAGATCTACACGGCGTCTATCGTCGGCAGCGTCAGATGTGTAT		i7-N703	CAAGCAGAAGACGGCATACGAGATTTCTGCCTGTCTCGTGGGCTCGGAGATGTG
i5-N520	AATGATACGGCGACCACCGAGATCTACACGCGCTGCTTCGTCGGCAGCGTCAGATGTGTAT		i7-N704	CAAGCAGAAGACGGCATACGAGATGCTCAGGAGTCTCGTGGGCTCGGAGATGTG
i5-N521	AATGATACGGCGACCACCGAGATCTACACGTGCCATTTCGTCGGCAGCGTCAGATGTGTAT		i7-N705	CAAGCAGAAGACGGCATACGAGATAGGAGTCCGTCTCGTGGGCTCGGAGATGTG
i5-N522	AATGATACGGCGACCACCGAGATCTACACTAGGTATGTCGTCGGCAGCGTCAGATGTGTAT		i7-N706	CAAGCAGAAGACGGCATACGAGATCATGCCTAGTCTCGTGGGCTCGGAGATGTG
i5-N523	AATGATACGGCGACCACCGAGATCTACACAACACCTATCGTCGGCAGCGTCAGATGTGTAT		i7-N707	CAAGCAGAAGACGGCATACGAGATGTAGAGAGGTCTCGTGGGCTCGGAGATGTG
i5-N524	AATGATACGGCGACCACCGAGATCTACACCTCCGAACTCGTCGGCAGCGTCAGATGTGTAT		i7-N708	CAAGCAGAAGACGGCATACGAGATCCTCTCTGGTCTCGTGGGCTCGGAGATGTG
			i7-N709	CAAGCAGAAGACGGCATACGAGATAGCGTAGCGTCTCGTGGGCTCGGAGATGTG
			i7-N710	CAAGCAGAAGACGGCATACGAGATCAGCCTCGGTCTCGTGGGCTCGGAGATGTG
			i7-N711	CAAGCAGAAGACGGCATACGAGATTGCCTCTTGTCTCGTGGGCTCGGAGATGTG
			i7-N712	CAAGCAGAAGACGGCATACGAGATTCCTCTACGTCTCGTGGGCTCGGAGATGTG
			i7-N713	CAAGCAGAAGACGGCATACGAGATCAGATCCAGTCTCGTGGGCTCGGAGATGTG
			i7-N714	CAAGCAGAAGACGGCATACGAGATACAAACGGGTCTCGTGGGCTCGGAGATGTG
			i7-N715	CAAGCAGAAGACGGCATACGAGATACCCAGCAGTCTCGTGGGCTCGGAGATGTG
			i7-N716	CAAGCAGAAGACGGCATACGAGATCCCAACCTGTCTCGTGGGCTCGGAGATGTG
			i7-N717	CAAGCAGAAGACGGCATACGAGATCACCACACGTCTCGTGGGCTCGGAGATGTG
			i7-N718	CAAGCAGAAGACGGCATACGAGATGAAACCCAGTCTCGTGGGCTCGGAGATGTG
			i7-N719	CAAGCAGAAGACGGCATACGAGATTGTGACCAGTCTCGTGGGCTCGGAGATGTG
			i7-N720	CAAGCAGAAGACGGCATACGAGATAGGGTCAAGTCTCGTGGGCTCGGAGATGTG
			i7-N721	CAAGCAGAAGACGGCATACGAGATTGTCCGCGGTCTCGTGGGCTCGGAGATGTG
			i7-N722	CAAGCAGAAGACGGCATACGAGATATATGGAAGTCTCGTGGGCTCGGAGATGTG
			i7-N723	CAAGCAGAAGACGGCATACGAGATAACGAATTGTCTCGTGGGCTCGGAGATGTG
			i7-N724	CAAGCAGAAGACGGCATACGAGATTCGACGCCGTCTCGTGGGCTCGGAGATGTG
			i7-N725	CAAGCAGAAGACGGCATACGAGATCACTTTGTGTCTCGTGGGCTCGGAGATGTG
			i7-N726	CAAGCAGAAGACGGCATACGAGATTTCAAGTAGTCTCGTGGGCTCGGAGATGTG
			i7-N727	CAAGCAGAAGACGGCATACGAGATGCTATCACGTCTCGTGGGCTCGGAGATGTG
			i7-N728	CAAGCAGAAGACGGCATACGAGATAATCTACTGTCTCGTGGGCTCGGAGATGTG
			i7-N729	CAAGCAGAAGACGGCATACGAGATCCGGCAATGTCTCGTGGGCTCGGAGATGTG
			i7-N730	CAAGCAGAAGACGGCATACGAGATCTTAGCAAGTCTCGTGGGCTCGGAGATGTG
			i7-N731	CAAGCAGAAGACGGCATACGAGATTAACTTATGTCTCGTGGGCTCGGAGATGTG
			i7-N732	CAAGCAGAAGACGGCATACGAGATCGAGTGATGTCTCGTGGGCTCGGAGATGTG
			i7-N733	CAAGCAGAAGACGGCATACGAGATCTGTTAACGTCTCGTGGGCTCGGAGATGTG
			i7-N734	CAAGCAGAAGACGGCATACGAGATCTACCATTGTCTCGTGGGCTCGGAGATGTG
			i7-N735	CAAGCAGAAGACGGCATACGAGATACGTGCTCGTCTCGTGGGCTCGGAGATGTG
			i7-N736	CAAGCAGAAGACGGCATACGAGATTGACGAAAGTCTCGTGGGCTCGGAGATGTG
